# Atlas and developmental dynamics of mouse DNase I hypersensitive sites

**DOI:** 10.1101/2020.06.26.172718

**Authors:** Charles E. Breeze, John Lazar, Tim Mercer, Jessica Halow, Ida Washington, Kristen Lee, Sean Ibarrientos, Andres Castillo, Fidencio Neri, Eric Haugen, Eric Rynes, Alex Reynolds, Daniel Bates, Morgan Diegel, Douglas Dunn, Rajinder Kaul, Richard Sandstrom, Wouter Meuleman, M.A. Bender, Mark Groudine, John A. Stamatoyannopoulos

## Abstract

Early mammalian development is orchestrated by genome-encoded regulatory elements populated by a changing complement of regulatory factors, creating a dynamic chromatin landscape. To define the spatiotemporal organization of regulatory DNA landscapes during mouse development and maturation, we generated nucleotide-resolution DNA accessibility maps from 15 tissues sampled at 9 intervals spanning post-conception day 9.5 through early adult, and integrated these with 41 adult-stage DNase-seq profiles to create a global atlas of mouse regulatory DNA. Collectively, we delineated >1.8 million DNase I hypersensitive sites (DHSs), with the vast majority displaying temporal and tissue-selective patterning. Here we show that tissue regulatory DNA compartments show sharp embryonic-to-fetal transitions characterized by wholesale turnover of DHSs and progressive domination by a diminishing number of transcription factors. We show further that aligning mouse and human fetal development on a regulatory axis exposes disease-associated variation enriched in early intervals lacking human samples. Our results provide an expansive new resource for decoding mammalian developmental regulatory programs.
