## Supplemental Table 1 for "Atlas and developmental dynamics of mouse DNase I hypersensitive sites"

### Sheet: qc_info_197_samples_mENCODE
Sample Type	Sample ID	Total Reads	Uniquely Mapped Reads	mapping fraction	SPOT score	DHSs	Genomic Coverage (bp)
mfBrain	DS14536	401109988	342488526	0.853852	0.5427	321338	137577321
mBrain	DS12727	264080347	224350930	0.849556	0.6315	320446	113855652
mLung	DS14479	459248463	378402132	0.823959	0.5216	301310	114875557
mLung	DS29609	568339266	405981655	0.71433	0.4476	283680	102695387
m.craniofacial	DS29579	328947350	237638438	0.722421	0.3869	275392	88771027
mESC	DS23677	520617196	358159218	0.687951	0.475	268917	108069359
m.Muller.Retina.Glia	DS27620	378217942	236612487	0.625598	0.4807	267916	103061454
mESC	DS15236	482610796	376359247	0.77984	0.5126	257071	128274623
m.Muller.Retina.Glia	DS27625	325887144	236005116	0.724193	0.522	253246	90078448
m.heart	DS44773	320438576	265943971	0.829937	0.3777	252529	122606470
mESC	DS17616	388330391	300768374	0.774517	0.5573	248390	96188869
mKidney	DS39910	351039024	273245558	0.778391	0.3121	242404	88823538
m.heart	DS18138	503570233	407800611	0.809819	0.4986	240557	93004990
m.hindbrain	DS29484	537975402	379977796	0.706311	0.3578	237607	77536182
m.forebrain	DS29586	344334902	253078235	0.734977	0.4037	235931	89659396
m.hindbrain	DS29591	350313824	255981699	0.730721	0.371	235364	82265791
mPMTPU#10	DS21968	337984037	261129576	0.772609	0.5354	234334	99732645
m.midbrain	DS29597	518765378	310639514	0.598805	0.4196	233069	93167091
mLung	DS39845	840724382	480535076	0.571573	0.3562	230034	79261596
mESC	DS17562	413128942	316788229	0.766802	0.4943	228541	98531084
mKidney	DS39926	311640376	244590163	0.784847	0.3042	228320	81903784
mPre-adipocyte	DS22637	491763569	382693884	0.778207	0.3933	227017	94011954
mNIH/3T3	DS16900	492262396	401445426	0.815511	0.5034	226660	84552079
mRetina	DS20004	461791844	367817968	0.796502	0.4795	222564	100335737
m.Muller.Retina.Glia	DS23706	426841621	231520477	0.542404	0.4825	219513	108898142
m.embryo	DS28755	386672812	287354948	0.743148	0.3164	215393	85223101
mKidney	DS13948	184317733	150742768	0.817842	0.5071	211987	76592001
m.embryo	DS29623	447305368	315343692	0.704985	0.3919	209746	65641907
m.midbrain	DS29479	296496328	216771909	0.731112	0.3419	209256	66318043
m.embryo	DS29242	341279622	231930810	0.679592	0.4106	209107	73808925
m.liver	DS14605	278603877	238946254	0.857656	0.6827	208805	91465540
m416B	DS14099	341756013	271551281	0.794576	0.6079	206247	86437571
mPMTPU#10	DS21963	480991988	348933445	0.725445	0.4546	205572	96206964
mCJ7	DS13320	418123423	256849995	0.614292	0.3955	199469	66994680
m.craniofacial	DS29581	238236568	177392337	0.744606	0.39	196880	60099824
m.embryo	DS28916	322661786	229787952	0.712164	0.3312	195045	63231386
MEL	DS13036	405501665	312152544	0.769793	0.5404	193381	90761828
m.craniofacial	DS30064	362428692	252750551	0.69738	0.3909	188197	66210543
m.embryo	DS29237	316333358	210376063	0.665045	0.4112	186377	61825933
m.MLL.AF9.Primary.Leukemia	DS22977	505277328	393360973	0.778505	0.4578	185020	77545141
m.forebrain	DS28085	271427056	213441727	0.786369	0.4413	183597	84000296
mRetina	DS30009	420686432	283491994	0.67388	0.3428	183018	81134349
m.limb	DS28901	485645676	317614560	0.654005	0.2874	182709	61036174
mPATSKI	DS15697	353099816	258140185	0.731069	0.459	178581	87492036
m.heart	DS53179	362842310	289801288	0.798698	0.2913	176411	78552749
m.neuraltube	DS33945	358921706	272217817	0.758432	0.4015	170651	79368867
m.MN1	DS31645	610511478	356148569	0.583361	0.5481	169051	65855673
m.limb	DS29602	400296156	233764180	0.583978	0.3132	168365	50151148
mAdipocyte	DS22747	471441574	354724221	0.752425	0.3246	167875	66892967
m.hindbrain	DS33941	395361896	265751185	0.672172	0.3806	166486	73797510
m.intestine	DS28910	312778116	269868709	0.862812	0.346	162908	76409790
m.forebrain	DS37209	313304646	200276242	0.639238	0.4923	158061	62366052
m.craniofacial	DS44757	341687332	291905052	0.854305	0.4965	157032	64413399
m.hindbrain	DS30057	410515782	343878186	0.837673	0.3537	156258	76543646
m.limb	DS30093	386801410	328428680	0.849089	0.3499	155281	66025156
mATr	DS20149	461688882	360659500	0.781174	0.5159	154529	91616474
m.embryo	DS53214	271279488	234756065	0.865366	0.4817	154198	56855093
m.hindbrain	DS28073	361992300	229191598	0.633139	0.2798	153476	55880218
m.forebrain	DS30069	335637942	282927962	0.842956	0.4266	153036	66685520
mLung	DS39832	336884742	292069922	0.866973	0.5514	150946	67615559
mMesoderm	DS18198	130380440	102519584	0.786311	0.4028	150014	51584104
m.MN1	DS31588	435210122	303169607	0.696605	0.3971	149353	58117566
mA20	DS16695	373234017	302570780	0.810673	0.4654	148549	83921914
m.limb	DS35114	291611780	195983122	0.672069	0.3076	147576	58599652
mStomach	DS39849	329024814	277299750	0.842793	0.4391	146621	55181816
m.MN1	DS30610	691428950	408315392	0.590538	0.3562	144358	58567758
mThymus	DS18819	356180529	297564724	0.835432	0.455	143792	81431644
m.limb	DS44776	337861070	287631953	0.851332	0.3622	139386	61782935
mTR	DS17864	489435468	382555274	0.781626	0.6092	136794	59073630
m.midbrain	DS28061	297848088	262613054	0.881701	0.4446	136475	59149422
m.neuraltube	DS35122	394412182	235200604	0.596332	0.4494	136461	55717814
m.MN1	DS31652	435328540	230354167	0.52915	0.5872	136041	50827536
m.CH12-LX	DS22542	88197395	68426889	0.775838	0.5354	136036	48279377
m.hindbrain	DS28886	409718764	291388229	0.711191	0.2627	135212	51077425
mRetina	DS28360	404846768	287173306	0.709338	0.3508	135090	55776439
m.hindbrain	DS53182	261696790	208390658	0.796306	0.4666	131775	57808118
m.yolksac	DS45287	307017580	251130599	0.817968	0.3411	131461	54967545
m.intestine	DS29721	284066440	248121331	0.873462	0.387	130967	60531732
m.embryo	DS45277	300409876	251541061	0.837326	0.2568	130088	60131271
m.forebrain	DS33930	320964290	267158415	0.832362	0.4006	129909	60849247
m.Tn.CD4+.CD25-	DS16171	413214196	344398609	0.833463	0.5154	128223	71434778
mTN	DS17080	476583370	394743740	0.828278	0.5288	128169	74330412
mThymus	DS29715	444124612	302382564	0.680851	0.3391	127164	44856533
mStomach	DS39852	296722072	246330817	0.830174	0.405	126247	48236478
mATn	DS17070	447554369	378943273	0.846698	0.5421	124274	57221579
m.heart	DS39823	377020874	327629983	0.868997	0.5737	123738	79087430
m.neuraltube	DS53209	312992812	255102673	0.815043	0.3617	122968	57719303
m.B.cell	DS17866	371341081	288588859	0.777153	0.5221	122720	51799856
m.craniofacial	DS53173	274838512	217832691	0.792584	0.3636	121111	57343571
m.midbrain	DS53205	325178850	260834727	0.802127	0.4141	121012	55021133
mCD19+ B cells	DS16168	399646955	319114346	0.798491	0.4612	120063	63199365
mBrain	DS11113	62881898	35185488	0.559549	0.5745	118806	33556752
m.liver	DS39858	334026006	271368481	0.812417	0.4195	118709	45062331
mForelimbs	DS18192	134131606	102938142	0.767441	0.276	118640	41758337
mBrain	DS11128	72833372	35690270	0.490026	0.5515	117827	33435167
mCerebrum	DS14024	50062781	43672568	0.872356	0.4133	117822	35417764
m.hindbrain	DS45296	259579276	218842996	0.843068	0.2783	116571	57428518
m.Muscle	DS18130	126228697	102083760	0.808721	0.3717	116241	37711251
mThymus	DS28064	514363954	316345127	0.615022	0.389	115939	48948415
mBrain	DS13612	63000566	51167093	0.812169	0.3325	114686	31676630
mMesoderm	DS18357	61025454	46868818	0.768021	0.4696	112680	34012511
m.forebrain	DS45292	268984468	220150349	0.81845	0.245	111423	55403976
mBrain	DS14617	49311258	35618067	0.722311	0.4476	109881	30308998
mAdipocyte	DS22742	121280841	95341121	0.786119	0.3234	108042	38621240
m.heart	DS39828	415850648	196492572	0.472508	0.364	108020	33038102
m3134	DS8497	236570640	189764231	0.802146	0.6803	102527	48648476
m.forebrain	DS53177	292382632	230473602	0.78826	0.3419	101645	44557788
mBrain	DS11123	53487444	28360678	0.530231	0.5409	101537	27828008
m.liver	DS19636	38830187	29860675	0.769007	0.6569	94508	31416341
m.midbrain	DS45299	281909380	231934074	0.822726	0.2667	93600	52889336
mESC	DS17063	39937154	30852629	0.772529	0.5391	91926	27736809
mESC	DS21450	48526941	33205512	0.68427	0.4412	91553	28597606
m.limb	DS53189	298740630	238268293	0.797576	0.2592	89505	38184279
mESC	DS23701	83417694	46187727	0.553692	0.3717	89482	26742206
mFibroblast	DS10088	47746213	36285507	0.759966	0.5631	86702	30026961
mG/ER	DS15420	50079160	37276761	0.744357	0.6715	86596	26888941
mCJ7	DS13094	48415106	35564422	0.734573	0.3851	86032	23895294
m.midbrain	DS33935	482947258	311848364	0.645719	0.3097	85075	278829807
mG/ER	DS15395	69360704	49402076	0.712249	0.5341	84999	31067337
MEL	DS13042	57310446	43351438	0.756432	0.4573	84348	31766353
m.liver	DS30095	242745042	209529424	0.863167	0.3223	84062	37149060
mESC	DS15337	44798543	33161835	0.740244	0.3822	83049	23541889
mCerebellum	DS19087	44905340	35566339	0.792029	0.505	82899	28906531
mCerebrum	DS14500	30497824	26742354	0.876861	0.3837	82600	21789998
m.liver	DS14455	29777796	24761876	0.831555	0.5924	81367	25933621
m.liver	DS14452	30829605	25767381	0.8358	0.5252	81026	25180452
m.liver	DS14476	29879297	25346809	0.848307	0.5163	80753	25026408
mKidney	DS17298	32715682	26951191	0.8238	0.3805	80621	21775233
m.liver	DS19375	36960395	30225808	0.817789	0.4891	79782	25499579
mHindlimbs	DS18279	38763157	30099986	0.77651	0.39	79750	23488602
mCerebrum	DS14499	28875968	25439080	0.880978	0.3848	79621	20804166
mForelimbs	DS18275	36265779	26708495	0.736465	0.4534	79552	23274718
mPMTPU#10	DS20655	52586874	39209273	0.74561	0.3387	78612	23710562
m.liver	DS14475	27828148	23459953	0.84303	0.4835	76631	22717011
mPATSKI	DS15692	51614017	37422627	0.725048	0.3917	76492	26731589
m.liver	DS14609	25301450	22109096	0.873827	0.676	76166	24489419
mESC	DS18365	31804490	24289331	0.763708	0.4708	75906	21607364
mPMTPU#10	DS21969	69233763	43525188	0.62867	0.3961	75083	30819411
m.liver	DS16740	48447570	40275368	0.831319	0.4061	74384	29101866
mIntestine Large	DS19140	39193490	30067162	0.767147	0.3951	72952	21983042
mfBrain	DS14537	26932273	22981080	0.853292	0.4443	72434	21846026
m.liver	DS14193	25625831	22284268	0.869602	0.6437	71911	25530934
m.heart	DS17909	36528202	28713080	0.786052	0.4254	71324	21147615
MEL	DS13039	48679396	37015873	0.760401	0.4048	71186	23133649
mNIH/3T3	DS16909	34789381	26384976	0.75842	0.4132	68638	19805325
mA20	DS16690	50484029	39174583	0.77598	0.3713	68083	27683120
mCD1	DS17129	37382307	29786344	0.796803	0.3864	66746	21916813
mFibroblast	DS10085	42006249	30633700	0.729265	0.4836	66322	22908582
m.CH12-LX	DS22536	29824894	19539919	0.655155	0.4935	66043	19162938
m.liver	DS16858	41310253	33578553	0.812838	0.308	65758	19989209
m.liver	DS16853	24298362	20778703	0.855148	0.6359	65520	22616769
mPre-adipocyte	DS22642	78282953	38117351	0.486918	0.3589	65081	19964297
mLung	DS17292	29199373	24421751	0.836379	0.3568	64998	16482285
mLung	DS14480	29337571	24516966	0.835685	0.3955	64246	16968197
m.liver	DS14004	26402145	20612122	0.780699	0.448	63628	18740885
mESC	DS15299	34742872	25830463	0.743475	0.3919	63474	18214494
mBrain	DS14445	30574158	23650281	0.773538	0.3877	63301	17337217
m.f.liver	DS20666	57525113	43418120	0.754768	0.3502	63060	20200425
mESC	DS15497	41282394	30776289	0.745506	0.3728	61700	19533303
mfBrain	DS15269	27806656	22748352	0.81809	0.3156	61261	16797037
mRetina	DS20000	34767757	26819097	0.771378	0.4012	59915	20614907
mfBrain	DS19690	28525151	22489995	0.788427	0.3574	59859	18106926
mIntestine Large	DS18784	43569945	34423537	0.790075	0.3243	59529	16770003
mESC	DS17060	32152427	23853464	0.741887	0.412	58848	17285403
mG/ER	DS15400	38381797	27104516	0.706182	0.5333	58526	18205397
mThymus	DS18890	40934579	30425878	0.743281	0.4624	58199	22256859
m416B	DS14104	29099975	22964160	0.789147	0.4507	58039	18560831
mG/ER	DS15405	38473739	28564028	0.742429	0.5308	57586	20968387
m.MLL.AF9.Primary.Leukemia	DS22924	70893553	45363962	0.639888	0.3246	56518	17724774
m.liver	DS14005	24210749	19581822	0.808807	0.4087	56410	16710359
mCerebellum	DS14034	26209343	21584861	0.823556	0.3851	56123	17341587
m.B.cell	DS18865	44859146	31091195	0.693085	0.4767	55801	20750528
mG/ER	DS15415	43863085	32666568	0.744739	0.4625	55549	17717876
mG/ER	DS15410	46138706	31299438	0.678377	0.4858	55350	18277778
mESC	DS17613	33267828	24774594	0.744701	0.3237	55288	15621824
mFatPad	DS14020	28198985	22892777	0.81183	0.3411	54882	15006482
m.Muscle	DS18892	33799060	26815587	0.793383	0.3379	53744	15112898
m.f.liver	DS19246	43268756	29490426	0.681564	0.3475	53397	15088504
mGenital Fat Pad	DS18780	30369877	25314812	0.83355	0.4216	53068	15363694
mCD19+ B cells	DS13845	47068147	35432975	0.752802	0.3811	50839	18052216
mFatPad	DS14021	24745053	19374422	0.782961	0.344	49950	12567742
m.B.cell	DS17867	36919490	29192818	0.790716	0.3764	48572	16509389
mCD1	DS17221	27937631	22915374	0.820233	0.3623	48119	17426331
m.spleen	DS18870	35800952	24780145	0.692164	0.4589	48066	16807770
m.Tn.CD4+.CD25-	DS13720	37691193	28525896	0.756832	0.4442	47812	16272321
mRetina	DS19060	36380556	27695431	0.76127	0.3102	47615	15181291
m.B.cell	DS17948	34041607	26108988	0.766973	0.387	46942	15260544
mESC	DS15860	40416025	31589421	0.781606	0.328	46870	15807407
m.spleen	DS18884	41033505	28574572	0.696372	0.3612	46658	15690048
mTN	DS17082	35032059	28049762	0.800688	0.4749	46490	20086389
mATr	DS17077	37691818	29925794	0.79396	0.4207	45318	19956160
mCerebellum	DS14033	23603980	20120164	0.852406	0.3401	44947	14369443
mESC	DS18505	37536706	26780864	0.713458	0.2996	43657	12659068
mTR	DS16358	33819218	26867913	0.794457	0.3727	40000	15650153
mTR	DS13834	38918104	28996700	0.74507	0.3275	38590	13137210
mATn	DS18848	26560332	21410231	0.806098	0.3673	34693	13493220
m3134	DS8368	32123018	19326172	0.60163	0.3736	34195	12231825
	TOTAL	42614411204	31691478801			24524056
