## Supplemental Table 2 for "Atlas and developmental dynamics of mouse DNase I hypersensitive sites"

### Sheet: Sheet1
Name	Time	Set1	Set2
mESC_F4WT	nan	ESC	ESC
R1	nan	ESC	ESC
ZhBTc4	nan	ESC	ESC
mESC_FIKO	nan	ESC	ESC
E14	nan	ESC	ESC
mCJ7	nan	ESC	ESC
embryo	9.5	embryo	Early-Fetal
embryo	10	embryo	Early-Fetal
embryo	10.5	embryo	Early-Fetal
embryo	11	embryo	Early-Fetal
yolksac	10.5	yolk	Early-Fetal
mLiver	11.5	liver	Early-Fetal
craniofacial	10.5	msk	Early-Fetal
craniofacial	11.5	msk	Early-Fetal
limb	10.5	msk	Early-Fetal
limb	11.5	msk	Early-Fetal
mForelimbBuds	11.5	msk	Early-Fetal
mHindlimbsBuds	11.5	msk	Early-Fetal
neuraltube	10.5	neural	Early-Fetal
neuraltube	11.5	neural	Early-Fetal
forebrain	10.5	neural	Early-Fetal
forebrain	11.5	neural	Early-Fetal
midbrain	10.5	neural	Early-Fetal
midbrain	11.5	neural	Early-Fetal
hindbrain	10.5	neural	Early-Fetal
hindbrain	11.5	neural	Early-Fetal
mHeart	10.5	heart	Early-Fetal
craniofacial	14.5	msk	Late-Fetal
limb	14.5	msk	Late-Fetal
forebrain	14.5	neural	Late-Fetal
forebrain	P0	neural	Late-Fetal
midbrain	14.5	neural	Late-Fetal
midbrain	P0	neural	Late-Fetal
hindbrain	14.5	neural	Late-Fetal
hindbrain	P0	neural	Late-Fetal
mfBrain	14.5	neural	Late-Fetal
mfBrain	18.5	neural	Late-Fetal
mRetina	14.5	neural	Late-Fetal
mRetina	P0	neural	Late-Fetal
mHeart	P0	heart	Late-Fetal
mIntestine_Large	14.5	digestive	Late-Fetal
mStomach	P0	digestive	Late-Fetal
mKidney	P0	kidney	Late-Fetal
mLiver	14.5	liver	Late-Fetal
mLiver	P0	liver	Late-Fetal
mLung	14.5	lung	Late-Fetal
mLung	P0	lung	Late-Fetal
thymus	P0	heme	Late-Fetal
mIntestine_Large	nan	digestive	Adult
mHeart	nan	heart	Adult
mKidney	nan	kidney	Adult
mLiver	nan	liver	Adult
mLung	nan	lung	Adult
Muller_Retina_Glia	P12	msk	Adult
mMuscle_Skeletal	nan	msk	Adult
3T3_L1_PreAdipocytes	nan	msk	Adult
mFibroblast	nan	msk	Adult
3T3_L1_Adipocytes	nan	msk	Adult
mFatPad	nan	msk	Adult
mNIH_3T3	nan	msk	Adult
mGenitalFatPad	nan	msk	Adult
mRetina	P7	neural	Adult
mRetina	nan	neural	Adult
mCerebrum	nan	neural	Adult
mBrain	nan	neural	Adult
mCerebellum	nan	neural	Adult
mGER	0h	heme	Adult
mGER	24h	heme	Adult
mGER	48h	heme	Adult
MLL_AF9	nan	heme	Adult
mTN	nan	heme	Adult
mSpleen	nan	heme	Adult
mThymus	nan	heme	Adult
mATn	nan	heme	Adult
mB	nan	heme	Adult
mCD19	nan	heme	Adult
mTR	nan	heme	Adult
m416B	nan	heme	Adult
mATr	nan	heme	Adult
