## Supplementary material for "Atlas and developmental dynamics of mouse DNase I hypersensitive sites": File S2: ENCODE DCC library IDs

### Sheet: file_S2_encbl-library-ds-ids_me
ENCODE DCC Library ID	Altius Library ID	Altius Biosample ID
ENCLB996YLT	LN10027	DS19375
ENCLB921VBQ	LN2054	DS11113
ENCLB347XWH	LN28154A	DS30610
ENCLB287QED	LN28526A	DS31652
ENCLB792YOE	LN28529A	DS31645
ENCLB685MCP	LN28543A	DS31588
ENCLB268UYP	LN2868	DS13720
ENCLB654LIW	LN2934	DS14004
ENCLB542XJV	LN2935	DS14005
ENCLB911EGS	LN2941	DS14020
ENCLB984SVM	LN2998	DS14193
ENCLB369MMH	LN3074	DS14452
ENCLB989NNP	LN3075	DS14455
ENCLB932BDY	LN3081	DS14475
ENCLB762WRV	LN3082	DS14476
ENCLB584XBJ	LN3124	DS14605
ENCLB183NEU	LN3125	DS14609
ENCLB707AXB	LN33456A	DS39849
ENCLB087FMN	LN33458A	DS39845
ENCLB698UTS	LN33464A	DS39832
ENCLB845CHQ	LN33466A	DS39828
ENCLB016PCE	LN33469A	DS39823
ENCLB995XTX	LN33494A	DS39926
ENCLB058DOR	LN33496A	DS39910
ENCLB995ATO	LN33504A	DS39858
ENCLB455MQX	LN33506A	DS39852
ENCLB021KCJ	LN3760	DS16740
ENCLB150CUT	LN3801	DS16853
ENCLB055ZLT	LN3803	DS16858
ENCLB191HUI	LN3867	DS17082
ENCLB068LKO	LN4105	DS17948
ENCLB130TOX	LN41742A	DS53189
ENCLB893AUS	LN41744A	DS53205
ENCLB254EFC	LN41748A	DS53209
ENCLB136AEC	LN41752A	DS53214
ENCLB349NUP	LN41863A	DS53173
ENCLB753MIN	LN41866A	DS53177
ENCLB475GJF	LN41869A	DS53182
ENCLB675RRK	LN42199C	DS45292
ENCLB013NXT	LN42200C	DS45296
ENCLB043OFW	LN42201B	DS45299
ENCLB268SEP	LN42202B	DS45287
ENCLB308CBI	LN42203B	DS45277
ENCLB503IYQ	LN42854B	DS53179
ENCLB571MHA	LN45712A	DS28061
ENCLB693GVR	LN45713B	DS30069
ENCLB792ZMJ	LN45714C	DS33930
ENCLB969FYP	LN45715B	DS39823
ENCLB412YRT	LN45716B	DS39832
ENCLB939IXH	LN45717B	DS39849
ENCLB310PQA	LN45718B	DS39852
ENCLB628JAK	LN45719B	DS39858
ENCLB699GWH	LN45720B	DS44757
ENCLB255IYN	LN45721B	DS44773
ENCLB026WPV	LN45722B	DS44776
ENCLB138MQX	LN4605	DS19636
ENCLB500RUY	LN46102B	DS30057
ENCLB709OVK	LN46103B	DS30093
ENCLB617IQK	LN46104B	DS30095
ENCLB683DHP	LN46778A	DS28910
ENCLB132WYL	LN46779B	DS29721
ENCLB608GVV	LN1818	DS10085
ENCLB697VFP	LN1821	DS10088
ENCLB639BOI	LN2056	DS11123
ENCLB677UOH	LN2057	DS11128
ENCLB921AZQ	LN2601	DS12727
ENCLB066PZV	LN2693	DS13036
ENCLB792EKG	LN2695	DS13039
ENCLB815UPV	LN2697	DS13042
ENCLB838CWZ	LN2709	DS13094
ENCLB163SYJ	LN2764	DS13320
ENCLB017TPQ	LN2842	DS13612
ENCLB899ANY	LN2901	DS13834
ENCLB669VXU	LN2903	DS13845
ENCLB388UBV	LN2921	DS13948
ENCLB080WGR	LN2942	DS14021
ENCLB933JCH	LN2943	DS14024
ENCLB835BJB	LN2944	DS14033
ENCLB544JBN	LN2945	DS14034
ENCLB366QOM	LN2962	DS14099
ENCLB879BET	LN2963	DS14104
ENCLB299DBV	LN3071	DS14445
ENCLB144OVE	LN3083	DS14479
ENCLB894PAQ	LN3084	DS14480
ENCLB177HQQ	LN3092	DS14499
ENCLB838LTA	LN3093	DS14500
ENCLB558NIW	LN3100	DS14536
ENCLB379ZGL	LN3101	DS14537
ENCLB796XOF	LN3128	DS14617
ENCLB369NIA	LN10112	DS15236
ENCLB774XMV	LN3308	DS15269
ENCLB396NCR	LN3315	DS15299
ENCLB904TGS	LN3324	DS15337
ENCLB526FZZ	LN3341	DS15395
ENCLB746ZGH	LN3342	DS15400
ENCLB639CMW	LN3343	DS15405
ENCLB054YZV	LN3344	DS15410
ENCLB926HKL	LN3345	DS15415
ENCLB028DDX	LN3346	DS15420
ENCLB763BAY	LN10021	DS15692
ENCLB917DJD	LN10134	DS15697
ENCLB345QXF	LN3466	DS15860
ENCLB693PQW	LN3585	DS16168
ENCLB459INO	LN3586	DS16171
ENCLB253NKR	LN3674	DS16358
ENCLB808NCQ	LN3743	DS16690
ENCLB953UTQ	LN3744	DS16695
ENCLB115CUW	LN3812	DS16900
ENCLB448RHB	LN3814	DS16909
ENCLB509WNS	LN3856	DS17060
ENCLB144XPP	LN3857	DS17063
ENCLB330JBO	LN10034	DS17070
ENCLB536HQY	LN3865	DS17077
ENCLB329BXZ	LN3866	DS17080
ENCLB795JRA	LN3867	DS17082
ENCLB662CVI	LN3881	DS17129
ENCLB337GFU	LN3910	DS17221
ENCLB020OXC	LN3923	DS17292
ENCLB631UFG	LN3924	DS17298
ENCLB672UVX	LN10111	DS17562
ENCLB595MTF	LN4029	DS17613
ENCLB896XDG	LN10110	DS17616
ENCLB439JPP	LN4091	DS17864
ENCLB271XFH	LN4092	DS17866
ENCLB303MMH	LN4093	DS17867
ENCLB414QZO	LN4145	DS18130
ENCLB309AYR	LN4146	DS18138
ENCLB943IGP	LN4153	DS18192
ENCLB519UHH	LN4155	DS18198
ENCLB159UOW	LN4171	DS18275
ENCLB788JUN	LN4172	DS18279
ENCLB592HZP	LN4246	DS18357
ENCLB177WRU	LN4248	DS18365
ENCLB855EBY	LN4297	DS18505
ENCLB754LJS	LN4381	DS18780
ENCLB645XRI	LN10030	DS18784
ENCLB854PNT	LN4387	DS18819
ENCLB320UMR	LN4394	DS18848
ENCLB201PEG	LN4397	DS18865
ENCLB551IVD	LN4398	DS18870
ENCLB030OPQ	LN4401	DS18884
ENCLB243PQA	LN4402	DS18890
ENCLB599MLU	LN4403	DS18892
ENCLB837HYB	LN10013	DS19060
ENCLB509ASX	LN4457	DS19087
ENCLB667FFY	LN4474	DS19140
ENCLB587COQ	LN10023	DS19246
ENCLB951NCF	LN4629	DS19690
ENCLB487MAG	LN4703	DS20000
ENCLB568ONV	LN10108	DS20004
ENCLB475XWE	LN10033	DS20149
ENCLB508NIC	LN10024	DS20666
ENCLB890BTE	LN10031	DS21450
ENCLB759RXM	LN20333	DS22536
ENCLB901CBA	LN20332	DS22542
ENCLB073FDV	LN1287	DS8368
ENCLB895FAJ	LN1318	DS8497
ENCLB992MJM	LN20221	DS21963
ENCLB297FUH	LN20345	DS22637
ENCLB225OFJ	LN27456	DS29242
ENCLB504VIQ	LN27838	DS29715
ENCLB070NQB	LN27503	DS28085
ENCLB527TCS	LN27745	DS29479
ENCLB978FUK	LN27769	DS29591
ENCLB923KFC	LN27436	DS28916
ENCLB400VPZ	LN27767	DS29597
ENCLB605ODE	LN20538	DS23706
ENCLB945FGZ	LN20374	DS22924
ENCLB476UNY	LN31458	DS37209
ENCLB551EBY	LN20546	DS23677
ENCLB127UYP	LN20398	DS22977
ENCLB872UOM	LN20546	DS23677
ENCLB029LJP	LN20546	DS23677
ENCLB578XNO	LN27885	DS30064
ENCLB924SWL	LN27288	DS28755
ENCLB448GKB	LN20344	DS22642
ENCLB491WIB	LN27771	DS29586
ENCLB936JCO	LN28273	DS29609
ENCLB581HRN	LN27986	DS30093
ENCLB588UWH	LN27443	DS28901
ENCLB055DAX	LN30191	DS33935
ENCLB371KCF	LN26943	DS28064
ENCLB831QLC	LN30490	DS30009
ENCLB098ARO	LN20537	DS23701
ENCLB601CML	LN20398	DS22977
ENCLB392WMV	LN26834	DS27620
ENCLB151XSF	LN20374	DS22924
ENCLB461YUM	LN30076	DS33945
ENCLB532ENM	LN20344	DS22642
ENCLB933EUN	LN10219	DS21968
ENCLB701OTG	LN30061	DS35114
ENCLB297VSF	LN20345	DS22637
ENCLB083JNB	LN27772	DS29581
ENCLB859MLN	LN27470	DS28886
ENCLB289SLG	LN10014	DS20655
ENCLB310LJW	LN28039	DS29484
ENCLB141LSN	LN27138	DS28360
ENCLB141LOR	LN20370	DS22742
ENCLB123ELX	LN30059	DS35122
ENCLB399ZHJ	LN27458	DS29237
ENCLB433QVH	LN10219	DS21968
ENCLB338AZH	LN27773	DS29579
ENCLB464GCN	LN30078	DS33941
ENCLB774LAD	LN27938	DS30057
ENCLB762NNZ	LN20284	DS21969
ENCLB523BNO	LN26832	DS27625
ENCLB771HRX	LN26939	DS28073
ENCLB033TJA	LN27819	DS29623
ENCLB984ZML	LN20221	DS21963
ENCLB570PHE	LN20367	DS22747
ENCLB557EUN	LN27751	DS29602
ENCLB309AYR	LN4102	DS17909
tbd	LN3364	DS15497
